# Common genetic variation impacts stress response in the brain

**DOI:** 10.1101/2023.12.27.573459

**Authors:** Carina Seah, Rebecca Signer, Michael Deans, Heather Bader, Tom Rusielewicz, Emily M. Hicks, Hannah Young, Alanna Cote, Kayla Townsley, Changxin Xu, Christopher J. Hunter, Barry McCarthy, Jordan Goldberg, Saunil Dobariya, Paul E. Holtzherimer, Keith A. Young, NYSCF Global Stem Cell Array® Team, Traumatic Stress Brain Research Group, Scott A. Noggle, John H. Krystal, Daniel Paull, Matthew J. Girgenti, Rachel Yehuda, Kristen J. Brennand, Laura M. Huckins

**Affiliations:** Department of Genetics and Genomic Sciences, Icahn School of Medicine at Mount Sinai, New York, NY; Departments of Psychiatry and Genetics, Division of Molecular Psychiatry, Yale University School of Medicine, New Haven, CT; James J. Peters Veterans Affairs Medical Center, Bronx, NY, USA; The New York Stem Cell Foundation Research Institute; Nash Family Department of Neuroscience, Friedman Brain Institute, Icahn School of Medicine at Mount Sinai, New York, NY; Department of Psychiatry, Yale School of Medicine, New Haven CT, USA; US Department of Veterans Affairs National Center for PTSD; Department of Psychiatry, Geisel School of Medicine at Dartmouth, Lebanon, NH 03756, USA; Department of Psychiatry and Behavioral Sciences, Texas A&M College of Medicine, Bryan, Tex.; Central Texas Veterans Health Care System, Temple, Tex.; Department of Psychiatry Center for the Study of Traumatic Stress Uniformed Services, University of the Health Sciences Bethesda MD.

## Abstract

To explain why individuals exposed to identical stressors experience divergent clinical outcomes, we determine how molecular encoding of stress modifies genetic risk for brain disorders. Analysis of post-mortem brain (n=304) revealed 8557 stress-interactive expression quantitative trait loci (eQTLs) that dysregulate expression of 915 eGenes in response to stress, and lie in stress-related transcription factor binding sites. Response to stress is robust across experimental paradigms: up to 50% of stress-interactive eGenes validate in glucocorticoid treated hiPSC-derived neurons (n=39 donors). Stress-interactive eGenes show brain region- and cell type-specificity, and, in post-mortem brain, implicate glial and endothelial mechanisms. Stress dysregulates long-term expression of disorder risk genes in a genotype-dependent manner; stress-interactive transcriptomic imputation uncovered 139 novel genes conferring brain disorder risk only in the context of traumatic stress. Molecular stress-encoding explains individualized responses to traumatic stress; incorporating trauma into genomic studies of brain disorders is likely to improve diagnosis, prognosis, and drug discovery.

**Graphical Abstract:** 
