## Supplemental Table 1 for "Common genetic variation impacts stress response in the brain"

### Sheet: Sheet1
Collab ID	NYSCF ID	NGN2 Batch	NGN2_0	NGN2_100	NGN2_1000	NGN2_2500	iGABA_0	iGABA_100	iGABA_1000	Dx	ctlptsd	age	sex	eduyrs	hispanic	race	toursno	deployno	deploymo	ht_in	wt_lb	bmi	medications	psychmed	mddcur	cap4ltot	cap4ldx	cap4ctot	cap4cdx	cap5ltot	cap5ldx	cap5ctot	cap5cdx	ctqtot	bdi	pcl
1	AQ0001-01	3	P3E3	P3F3	P3G3		P4B6	P4C6	P4D6	PTSD	2	25	1	12	2	1	1	1	8	74	315	40.4432	hydrochlorothiazide, hydroxyzine	1	2	84	2	60	2	43	2	29	2	9.4	24	56
2	AQ0002-01	3	P3E7	P3F7	P3G7		P4E3	P4F3	P4G3	PTSD	2	32	1	16	2	7	1	1	2	65	180	29.9532	albuterol inhaler, gabapentin	1	2	131	2	81	2	76	2	43	2	5	35	51
3	AQ0003-01	1	AB2P3	CD2P3	EF2P3	GH2P3	B2P7	C2P7	D2P7	PTSD	2	45	1	14	2	2	4	2	9	64	230	39.479	atorvastatin, omeprazole, prazosin, propranolol, sertraline	2	1	102	2	81	2	54	2	41	2	9.2	36	51
4	AQ0004-01	1	AB4	CD4		GH4	B3P7	C3P7	D3P7	PTSD	2	32	1	12	1	1	2	1	16	72	270	36.6182	atorvastatin, ibprofen, mometasone/formoterol inhaler, prednisone, loratadine, sertraline	2	1	103	2	75	2	62	2	43	2	6	21	57
5	AQ0005-01	3	P3E11	P3F11	P3G11		B5P7	C5P7	D5P7	PTSD	2	43	1	16	1	0	2	2		69	160	23.6276	amlodipine, aripiprazole, bupropion-XL, lorazepam, methacarbamol, prazosin, sumatriptan, topiramate, zolpidem	2	2	127	2	120	2	75	2	71	2	5.8	55	83
7	AQ0010-01	1	AB6	CD6	EF6	GH6	B4P7	C4P7	D4P7	PTSD	2	39	1	12	2	2	2	3	18	70	260	37.3057	cyclobenzaprine, buspirone, gabapentin, prazosin, topiramate, tramadol, zolpidem	2	1	76	2	76	2	38	2	38	2	8.4	35	51
8	AQ0011-01	1	AB8	CD8	EF8	GH8	B9P7	C9P7	D9P7	PTSD	2	33	1	12	2	2	4	2	15	69	250	36.9181	prazosin, naproxen, sildenafil, topiramate	2	1	106	2	74	2	66	2	51	2	18	21	59
9	AQ0012-01	3	P3E4	P3F4	P3G4		P4B7	P4C7	P4D7	Control	1	61	1	14	1	1	6	4	16	71	187	26.0809	atenolol	1	1	14	1	8	1	6	1	3	1	5.6	8	14
10	AQ0013-01	1	AB10	CD10	EF10	GH10	E4P7	F4P7	G4P7	PTSD	2	40	1	18	1	1	3	3	33	73	290	38.2605	cholecalciferol, hydroxyzine, lisinopril, omeprazole, paroxetine	2	1	108	2	63	2	67	2	41	2		21	39
11	AQ0016-01	1	AB9	CD9	EF9	GH9		F6P7	G6P7	Control	1	35	1	18	1	1	1	1	5	70	148	21.2356	sumatriptan	1	1	0	1	0	1	0	1	0	1	12.6	9	7
12	AQ0025-01	2	P1E4	P1F4	P1G4		P6B7	P6C7	P6D7	PTSD	2	32	1	14	2	2	4	3	38	69	250	36.9181		1	2	116	2	101	2	66	2	54	2	5.6	35	66
13	AQ0014-01	2	P1E2	P1F2	P1G2		P6B3	P6C3	P6D3	PTSD	2	35	1	12	1	2	2	1	13	69	160	23.6276		1	2	84	2	84	2	44	2	44	2	6.2	20	50
14	AQ0018-01	3	P3E6	P3F6	P3G6		P4E2	P4F2	P4G2	Control	1	44	1	12	1	1	2	1	5	63	173	30.6452		1	1	18	1	15	1	8	1	6	1	7.6	20	21
15	AQ0017-01	1	AB3	CD3	EF3	GH3	B8P7	C8P7	D8P7	Control	1	26	1	16	1	2	2	1	6	69	190	28.0578	omeprazole	1	1	37	1	0	1	14	1	0	1	8	1	0
16	AQ0019-01	3	P3E10	P3F10	P3G10		P4E9	P4F9	P4G9	Control	1	32	1	14	1	2	3	2	14	65	185	30.7853	amphetamine salts, bupropion-XL	2	1	0	1	0	1	0	1	0	1	10.2	6	19
17	AQ0021-01	3	P3B6	P3C6	PCD6		P4B9	P4C9	P4D9	Control	1	23	1	12	1	2	2	1	8	70	200	28.6967		1	1	0	1	0	1	0	1	0	1	11.6	3	0
18	AQ0026-02	3	P3B3	P3C3	P3D3		P4B3	P4C3	P4D3	PTSD	2	47	1	12	2	2		2	26	68	194	29.4973	gabapentin	1	2	76	2	76	2	38	2	38	2	9	21	38
19	AQ0022-01	1	AB5	CD5	EF5	GH5	B10P7	C10P7	D10P7	Control	1	32	1	14	1	1	2	2	24	69	170	25.1043		1	1	7	1	7	1	0	1	4	1	11.6	1	6
20	AQ0023-01	1	AB7	CD7	EF7	GH7	E5P7	F5P7	G5P7	Control	1	26	1	14	1	2	2	2	12	72	170	23.0559		1	1	0	1	0	1	0	1	0	1	5.4	9	9
21	AQ0024-01	2	P1E3	P1F3	P1G3		P6B5	P6C5	P6D5	PTSD	2	32	1	12	1	2	2	2	15	74	314	40.3148		1	2	94	2	94	2	60	2	60	2	9.6	42	69
22	AQ0028-01	2	P1E5	P1F5	P1G5		E2P7	F2P7	G2P7	PTSD	2	33	1	14	2	1	1	1	12	73	215	28.3655	trazodone	1	2	104	2	92	2	56	2	46	2	6.2	44	62
23	AQ0031-01	2	P1B2	P1C2	P1D2		P6B2	P6C2	P6D2	Control	1	35	1	14	2	2	2	1	6	73	205	27.0462	naproxen	1	1	0	1	4	1	0	1	2	1	5.4	7	4
24	AQ0029-01	1	AB11	CD11	EF11	GH11	E10P7	F10P7	G10P7	Control	1	34	1	14	1	2	2	5	15	67	185	28.9748		1	1	34	1	34	1	16	1	16	1	11.4	5	26
26	AQ0046-01	2	P1E9	P1F9	P1G9		E9P7	F9P7	G9P7	PTSD	2	35	1	14	2	3	2	1	16	71	225	31.3808		1	2	116	2	104	2	69	2	54	2	5.8	35	58
27	AQ0033-01	2	P1E6	P1F6	P1G6		P6B11	P6C11	P6D11	PTSD	2	43	1	14	1	1	2	2	31	71	290	40.4463		1	2	92	2	92	2	43	2	43	2	15.4	28	67
28	AQ0034-01	2	P1B3	P1C3	P1D3		P6B4	P6C4	P6D4	Control	1	33	1	16	1	0	1	1	13	67	220	34.4565		1	1	9	1	5	1	6	1	0	1	6.4	2	0
29	AQ0035-01	2	P1E7	P1F7	P1G7		P6E3	P6F3	P6G3	PTSD	2	35	1	14	2	1	3	1	4	67	282	44.167		1	2	101	2	101	2	59	2	59	2	5	36	66
30	AQ0036-01	2	P1B4	P1C4	P1D4		B6P7	C6P7	D6P7	Control	1	47	1	14	2	2	6	5	14	70	187	26.8314	ergocalciterol, sildenafil	1	1	0	1	0	1	0	1	0	1	6.2	12	17
31	AQ0038-01	2	P1B5	P1C5	P1D5		B11P7	C11P7	D11P7	Control	1	30	1	16	2	1	1	2	26	70	185	26.5444	meloxicam	1	1	7	1	2	1	5	1	3	1	6.8	5	1
32	AQ0040-01	2	P1B7	P1C7	P1D7		E3P7	F3P7	G3P7	Control	1	49	1	16	1	1	4	1	11	75	298	37.247		1	1	10	1	0	1	6	1	0	1	6.6	11	18
33	AQ0039-01	2	P1B6	P1C6	P1D6		P6B10	P6C10	P6D10	Control	1	34	1	12	1	1	3	3	34	78	265	30.6235		1	1	20	1	20	1	15	1	15	1	9.4	9	9
34	AQ0042-01	2	P1E8	P1F8	P1G8		P6E5	P6F5	P6G5	PTSD	2	49	1	16	2	2	3	2	12	72	250	33.9057		1	1	94	2	94	2	46	2	46	2	6.4	39	74
35	AQ0044-01	2	P1B8	P1C8	P1D8		P6E4	P6F4	P6G4	Control	1	24	1	14	1	2	1	0	0	70	220	31.5664		1	1	0	1	0	1	0	1	0	1	8.4	0	0
36	AQ0045-01	3	P3B2	P3C2	P3D2					Control	1	27	1	17	1	2	1	2	13	72	210	28.4808		1	1	8	1	0	1	3	1	0	1		1	0
37	AQ0047-01	3	P3B4	P3C4	P3D4		P4B4	P4C4	P4D4	Control	1	36	1	16	1	2	2	2	12	75	307	38.3719	bacolefen	1	1	34	1	3	1	17	1	1	1	5	0	4
38	AQ0049-01	3	P3B8	P3C8	P3D8		P4E4	P4F4	P4G4	Control	1	29	1	17	2	1	2	1	3	68	210	31.93	amitriptyline, albuterol inhaler, betamethasone inhaler, sumatriptan	1	1	21	1	21	1	10	1	10	1	6.2	3	11
39	AQ0048-01	3	P3B9	P3C9	P3D9		P4E5	P4F5	P4G5	PTSD	2	32	1	12	1	2	1	1	7	71	190	26.4993		1	1	96	2	68	2	62	2	46	2	5.8	35	62
40	AQ0054-01	2	P1B10	P1C10	P1D10		P6E8	P6F8	P6G8	Control	1	34	1	17	2	2	1	1	13	65	175	29.1212		1	1	10	1	10	1	7	1	7	1	6.4	11	6
41	AQ0050-01	2	P1B9	P1C9	P1D9		E8P7	F8P7	G8P7	Control	1	32	1	17	1	2	1	2	18	66	170	27.4384		1	1	6	1	0	1	3	1	0	1	7.6	8	4
42	AQ0051-01	2	P1E10	P1F10	P1G10		P6E9	P6F9	P6G9	PTSD	2	35	1	17	2	2	1	2	15	66	175	28.2454	albuterol inhaler, fluticasone/salmeterol inhaler, sumatriptan	1	2	114	2	68	2	66	2	38	2	8.2	25	45
43	AQ0053-01	2	P1E11	P1F11	P1G11		E7P7	F7P7	G7P7	PTSD	2	34	1	14	1	1	1	1	13	71	172	23.9889		1	1	78	2	78	2	42	2	42	2	7	22	45
44	AQ0055-01	3	P3B5	P3C5	P3D5		P4B8	P4C8	P4D8	PTSD	2	27	1	12	2	1	3	2	14	72	195	26.4465		1	1	118	2	101	2	68	2	56	2	9.6	37	50
46	AQ0057-01	2	P1B11	P1C11	P1D11		E11P7	F11P7	G11P7	Control	1	34	1	18	2	2	1	1	5	68	165	25.0879		1	1	17	1	17	1	9	1	9	1	5.2	1	8
47	AQ0058-01	3	P3B10	P3C10	P3D10		P4E6	P4F6	P4G6	Control	1	30	1	16	2	1	1	1	14	67	205	32.1072		1	1	0	1	0	1	0	1	0	1	5.2	0	0
48	AQ0059-01	3	P3B7	P3C7	P3D7		P4B10	P4C10	P4D10	PTSD	2	29	1	12	1	0	1	1	7	70	190	27.2619	aripiprizole, amphetamine salts XR, ceterizine, escitalopram, omeprazole	2	1	83	2	83	2	46	2	46	2	11.2	29	45
49	AQ0060-01	3	P3B11	P3C11	P3D11		P4E10	P4F10	P4G10	PTSD	2	28	1	18	2	1	1	1	6	66	200	32.2805		1	1	104	2	104	2	58	2	58	2	5.4	46	77
