## Supplemental Table 2 for "Common genetic variation impacts stress response in the brain"

### Sheet: BasoAmyg_trauma_vs_base
Motif	trauma_freq	trauma_snps_tested	trauma_n_lead_snps	trauma_freq_div_snps_tested	base_freq	base_snps_tested	base_n_lead_snps	base_freq_div_snps_tested	binom_p	is_bonf_sig
NF-kappaB_known4	14	1920	427	0.00729167	214	96821	4711	0.00221026	0.000136634	0
MZF1::1-4_2	22	1920	427	0.0114583	498	96821	4711	0.00514351	0.000574471	0
Myb_1	10	1920	427	0.00520833	172	96821	4711	0.00177647	0.0027416	0
NF-kappaB_known3	11	1920	427	0.00572917	231	96821	4711	0.00238585	0.00747958	0
RXRA_known5	16	1920	427	0.00833333	401	96821	4711	0.00414166	0.0076808	0
Zfp740	22	1920	427	0.0114583	620	96821	4711	0.00640357	0.00769656	0
DMRT3	20	1920	427	0.0104167	564	96821	4711	0.00582518	0.0107272	0
ZNF219	23	1920	427	0.0119792	679	96821	4711	0.00701294	0.0108846	0
Msx-1_1	8	1920	427	0.00416667	153	96821	4711	0.00158024	0.0125862	0
Ik-2_2	12	1920	427	0.00625	285	96821	4711	0.00294358	0.0131907	0
GR_known6	7	1920	427	0.00364583	127	96821	4711	0.0013117	0.0146427	0
MZF1::1-4_1	13	1920	427	0.00677083	327	96821	4711	0.00337737	0.0155886	0
PTF1-beta	12	1920	427	0.00625	295	96821	4711	0.00304686	0.016763	0
CTCF_known1	15	1920	427	0.0078125	411	96821	4711	0.00424495	0.0197128	0
CTCF_disc8	23	1920	427	0.0119792	723	96821	4711	0.00746739	0.0207989	0
SREBP_known2	11	1920	427	0.00572917	272	96821	4711	0.00280931	0.0221844	0
NF-kappaB_disc1	7	1920	427	0.00364583	140	96821	4711	0.00144597	0.0233651	0
MZF1::1-4_3	12	1920	427	0.00625	314	96821	4711	0.0032431	0.0254908	0
Foxl1_2	11	1920	427	0.00572917	285	96821	4711	0.00294358	0.0296457	0
NF-kappaB_disc3	11	1920	427	0.00572917	293	96821	4711	0.0030262	0.0350437	0
SRF_known6	9	1920	427	0.0046875	224	96821	4711	0.00231355	0.0374488	0
Maf_disc2	19	1920	427	0.00989583	608	96821	4711	0.00627963	0.0384	0
SMC3_disc4	10	1920	427	0.00520833	262	96821	4711	0.00270602	0.0392705	0
Sox_17	8	1920	427	0.00416667	194	96821	4711	0.0020037	0.04238	0
HES1	8	1920	427	0.00416667	196	96821	4711	0.00202435	0.0445037	0
Hand1_1	12	1920	427	0.00625	344	96821	4711	0.00355295	0.0453977	0
Pax-5_disc2	6	1920	427	0.003125	129	96821	4711	0.00133236	0.0459019	0
TAL1_known1	12	1920	427	0.00625	345	96821	4711	0.00356328	0.0462056	0
Ncx_1	6	1920	427	0.003125	130	96821	4711	0.00134268	0.0473151	0
Foxc1_1	15	1920	427	0.0078125	466	96821	4711	0.00481301	0.0493799	0

### Sheet: dACC_trauma_vs_base
Motif	trauma_freq	trauma_snps_tested	trauma_n_lead_snps	trauma_freq_div_snps_tested	base_freq	base_snps_tested	base_n_lead_snps	base_freq_div_snps_tested	binom_p	is_bonf_sig
Hoxb3	25	3154	666	0.00792644	412	117805	5638	0.0034973	0.000200778	0
EWSR1-FLI1	64	3154	666	0.0202917	1604	117805	5638	0.0136157	0.00147595	0
GATA_disc3	40	3154	666	0.0126823	903	117805	5638	0.00766521	0.00188808	0
Ets_known3	21	3154	666	0.00665821	385	117805	5638	0.00326811	0.00221852	0
Ets_disc3	5	3154	666	0.00158529	37	117805	5638	0.000314078	0.00351079	0
Zfp410	22	3154	666	0.00697527	443	117805	5638	0.00376045	0.00524731	0
E2F_disc4	10	3154	666	0.00317058	143	117805	5638	0.00121387	0.00606256	0
ZNF263_disc1	32	3154	666	0.0101458	737	117805	5638	0.0062561	0.00658799	0
GATA_disc5	9	3154	666	0.00285352	123	117805	5638	0.0010441	0.00679202	0
RFX5_known3	13	3154	666	0.00412175	220	117805	5638	0.00186749	0.00759823	0
SP1_disc3	83	3154	666	0.0263158	2344	117805	5638	0.0198973	0.00771385	0
Pax-5_disc4	25	3154	666	0.00792644	545	117805	5638	0.00462629	0.00802551	0
Irf_disc5	38	3154	666	0.0120482	935	117805	5638	0.00793684	0.00913083	0
Cdx2_2	30	3154	666	0.00951173	698	117805	5638	0.00592505	0.00944071	0
Barx2	19	3154	666	0.0060241	387	117805	5638	0.00328509	0.0100266	0
NF-Y_known1	13	3154	666	0.00412175	230	117805	5638	0.00195238	0.0106754	0
STAT_disc1	12	3154	666	0.00380469	205	117805	5638	0.00174016	0.0107572	0
Hoxa5_2	10	3154	666	0.00317058	157	117805	5638	0.00133271	0.0111298	0
AP-1_disc2	12	3154	666	0.00380469	208	117805	5638	0.00176563	0.0119305	0
E2F_known3	12	3154	666	0.00380469	214	117805	5638	0.00181656	0.0145693	0
MIZF	5	3154	666	0.00158529	53	117805	5638	0.000449896	0.0149917	0
SPIB	18	3154	666	0.00570704	376	117805	5638	0.00319172	0.0150009	0
Ets_known9	17	3154	666	0.00538998	349	117805	5638	0.00296252	0.0152573	0
TATA_disc7	69	3154	666	0.021877	1968	117805	5638	0.0167056	0.0169343	0
p300_known1	18	3154	666	0.00570704	385	117805	5638	0.00326811	0.0184752	0
STAT_known5	12	3154	666	0.00380469	222	117805	5638	0.00188447	0.018749	0
GR_disc6	39	3154	666	0.0123653	1024	117805	5638	0.00869233	0.0209985	0
TEF	30	3154	666	0.00951173	746	117805	5638	0.0063325	0.0211258	0
SZF1-1	22	3154	666	0.00697527	507	117805	5638	0.00430372	0.0213075	0
ELF1_known1	24	3154	666	0.00760938	571	117805	5638	0.00484699	0.0232955	0
CEBPB_known2	16	3154	666	0.00507292	339	117805	5638	0.00287764	0.0233774	0
ZBTB33_disc1	4	3154	666	0.00126823	40	117805	5638	0.000339544	0.0236254	0
MZF1::1-4_1	19	3154	666	0.0060241	428	117805	5638	0.00363312	0.0251461	0
STAT_known12	12	3154	666	0.00380469	232	117805	5638	0.00196936	0.0251605	0
Pbx-1_3	13	3154	666	0.00412175	262	117805	5638	0.00222401	0.0272373	0
HNF4_disc1	17	3154	666	0.00538998	375	117805	5638	0.00318323	0.027707	0
Bbx	27	3154	666	0.00856056	672	117805	5638	0.00570434	0.0277224	0
SRF_known5	16	3154	666	0.00507292	348	117805	5638	0.00295403	0.0286734	0
Nkx3_3	17	3154	666	0.00538998	379	117805	5638	0.00321718	0.0301513	0
Zfp187	20	3154	666	0.00634115	470	117805	5638	0.00398964	0.0321203	0
Gfi1_3	15	3154	666	0.00475587	325	117805	5638	0.0027588	0.0323749	0
Spz1_2	16	3154	666	0.00507292	357	117805	5638	0.00303043	0.0348104	0
STAT_known6	10	3154	666	0.00317058	190	117805	5638	0.00161283	0.0349669	0
MZF1::1-4_2	24	3154	666	0.00760938	598	117805	5638	0.00507619	0.0365237	0
Hoxd10	54	3154	666	0.0171211	1557	117805	5638	0.0132168	0.0367841	0
Hoxa10	48	3154	666	0.0152188	1372	117805	5638	0.0116464	0.0413059	0
Arid5b	16	3154	666	0.00507292	368	117805	5638	0.00312381	0.0435469	0
NRSF_disc4	34	3154	666	0.01078	924	117805	5638	0.00784347	0.0436969	0
Sox_2	65	3154	666	0.0206088	1945	117805	5638	0.0165103	0.0449218	0
Foxl1_2	17	3154	666	0.00538998	401	117805	5638	0.00340393	0.0465227	0
Nobox_1	9	3154	666	0.00285352	173	117805	5638	0.00146853	0.0465503	0
Hoxb9	30	3154	666	0.00951173	806	117805	5638	0.00684181	0.0490569	0

### Sheet: DLPFC_trauma_vs_base
Motif	trauma_freq	trauma_snps_tested	trauma_n_lead_snps	trauma_freq_div_snps_tested	base_freq	base_snps_tested	base_n_lead_snps	base_freq_div_snps_tested	binom_p	is_bonf_sig
HIF1::Arnt	9	2332	411	0.00385935	119	127472	6208	0.000933538	0.000432041	0
Pou5f1_known1	35	2332	411	0.0150086	1028	127472	6208	0.00806452	0.00050511	0
SIX5_known2	17	2332	411	0.00728988	371	127472	6208	0.00291044	0.000674545	0
CTCF_disc2	13	2332	411	0.00557461	247	127472	6208	0.00193768	0.000823557	0
PPAR_2	18	2332	411	0.0077187	441	127472	6208	0.00345958	0.00170854	0
Nanog_disc2	52	2332	411	0.0222985	1858	127472	6208	0.0145757	0.00226521	0
Mxi1_disc2	12	2332	411	0.0051458	245	127472	6208	0.00192199	0.0023029	0
Pax-5_disc3	37	2332	411	0.0158662	1229	127472	6208	0.00964133	0.00292295	0
p300_disc10	21	2332	411	0.00900515	591	127472	6208	0.00463631	0.00378293	0
NF-kappaB_disc2	20	2332	411	0.00857633	559	127472	6208	0.00438528	0.00430305	0
TATA_disc6	13	2332	411	0.00557461	302	127472	6208	0.00236915	0.00456424	0
TLX1::NFIC	18	2332	411	0.0077187	496	127472	6208	0.00389105	0.00566673	0
p300_disc7	10	2332	411	0.00428816	216	127472	6208	0.00169449	0.00745718	0
ERalpha-a_disc4	36	2332	411	0.0154374	1273	127472	6208	0.00998651	0.00836891	0
BHLHE40_disc1	11	2332	411	0.00471698	256	127472	6208	0.00200828	0.0087355	0
EBF_known1	13	2332	411	0.00557461	335	127472	6208	0.00262803	0.010273	0
Pou5f1_disc1	29	2332	411	0.0124357	986	127472	6208	0.00773503	0.0102953	0
HNF4_disc1	15	2332	411	0.00643225	411	127472	6208	0.00322424	0.0103562	0
SRF_disc2	24	2332	411	0.0102916	778	127472	6208	0.0061033	0.0109528	0
CHD2_disc2	7	2332	411	0.00300172	130	127472	6208	0.00101983	0.0110358	0
STAT_disc7	39	2332	411	0.0167238	1443	127472	6208	0.0113201	0.0123129	0
HEN1_1	23	2332	411	0.00986278	751	127472	6208	0.00589149	0.013521	0
UF1H3BETA	30	2332	411	0.0128645	1068	127472	6208	0.00837831	0.016214	0
Arnt_1	18	2332	411	0.0077187	561	127472	6208	0.00440097	0.0177309	0
Mef2_disc3	12	2332	411	0.0051458	334	127472	6208	0.00262018	0.0225344	0
SIRT6_disc1	11	2332	411	0.00471698	296	127472	6208	0.00232208	0.0227707	0
RFX5_disc2	8	2332	411	0.00343053	186	127472	6208	0.00145914	0.0230773	0
HNF4_disc5	9	2332	411	0.00385935	222	127472	6208	0.00174156	0.0231369	0
Evi-1_5	15	2332	411	0.00643225	456	127472	6208	0.00357726	0.0236107	0
STAT_known7	15	2332	411	0.00643225	465	127472	6208	0.00364786	0.0273477	0
GATA_disc6	9	2332	411	0.00385935	233	127472	6208	0.00182785	0.0301189	0
Sin3Ak-20_disc5	21	2332	411	0.00900515	732	127472	6208	0.00574244	0.0322701	0
Pax-5_disc1	19	2332	411	0.00814751	647	127472	6208	0.00507562	0.0330364	0
YY1_disc4	29	2332	411	0.0124357	1092	127472	6208	0.00856659	0.0333051	0
Foxa_disc4	12	2332	411	0.0051458	355	127472	6208	0.00278493	0.0334908	0
Pou5f1_known2	27	2332	411	0.011578	1002	127472	6208	0.00786055	0.033491	0
AP-1_disc5	9	2332	411	0.00385935	240	127472	6208	0.00188277	0.0352585	0
EBF_disc1	8	2332	411	0.00343053	204	127472	6208	0.00160035	0.0366279	0
Nrf1_disc3	17	2332	411	0.00728988	571	127472	6208	0.00447942	0.0377291	0
INSM1	15	2332	411	0.00643225	488	127472	6208	0.00382829	0.0388658	0
GATA_known13	11	2332	411	0.00471698	324	127472	6208	0.00254173	0.0394879	0
BATF_disc3	13	2332	411	0.00557461	407	127472	6208	0.00319286	0.0404562	0
EBF_disc2	26	2332	411	0.0111492	980	127472	6208	0.00768796	0.042311	0
HDAC2_disc5	10	2332	411	0.00428816	290	127472	6208	0.00227501	0.0441067	0
Hmx_1	6	2332	411	0.0025729	139	127472	6208	0.00109044	0.0448548	0
ZNF219	22	2332	411	0.00943396	805	127472	6208	0.00631511	0.0448584	0
STAT_disc2	8	2332	411	0.00343053	213	127472	6208	0.00167096	0.0450755	0
GR_known7	9	2332	411	0.00385935	252	127472	6208	0.0019769	0.0454119	0
Nkx3_1	20	2332	411	0.00857633	718	127472	6208	0.00563261	0.0459808	0
Ik-1_2	22	2332	411	0.00943396	809	127472	6208	0.00634649	0.0468283	0
Myc_disc2	10	2332	411	0.00428816	294	127472	6208	0.00230639	0.0475174	0
Nanog_disc1	18	2332	411	0.0077187	635	127472	6208	0.00498149	0.0489971	0
Foxo_1	23	2332	411	0.00986278	859	127472	6208	0.00673873	0.0492793	0
STAT_disc5	12	2332	411	0.0051458	378	127472	6208	0.00296536	0.0493514	0

### Sheet: MedialAmyg_trauma_vs_base
Motif	trauma_freq	trauma_snps_tested	trauma_n_lead_snps	trauma_freq_div_snps_tested	base_freq	base_snps_tested	base_n_lead_snps	base_freq_div_snps_tested	binom_p	is_bonf_sig
En-1_1	11	2286	618	0.0048119	125	100602	4627	0.00124252	0.00018242	0
Vax2	15	2286	618	0.00656168	218	100602	4627	0.00216695	0.000201062	0
Gbx1	16	2286	618	0.00699913	250	100602	4627	0.00248504	0.000278264	0
Phox2a	15	2286	618	0.00656168	237	100602	4627	0.00235582	0.000475413	0
Hlx1	28	2286	618	0.0122485	614	100602	4627	0.00610326	0.000578242	0
Foxl1_1	55	2286	618	0.0240595	1527	100602	4627	0.0151786	0.000805991	0
HEY1_disc1	12	2286	618	0.00524934	175	100602	4627	0.00173953	0.000859796	0
En-1_3	17	2286	618	0.00743657	310	100602	4627	0.00308145	0.00100302	0
TATA_disc2	9	2286	618	0.00393701	113	100602	4627	0.00112324	0.00135594	0
Msx-1_2	19	2286	618	0.00831146	392	100602	4627	0.00389654	0.00212444	0
Bsx	17	2286	618	0.00743657	334	100602	4627	0.00332001	0.00216781	0
Barx2	17	2286	618	0.00743657	337	100602	4627	0.00334983	0.00237197	0
PRDM1_known1	32	2286	618	0.0139983	811	100602	4627	0.00806147	0.00247032	0
Hoxa5_3	18	2286	618	0.00787402	370	100602	4627	0.00367786	0.00263206	0
Hoxb8	22	2286	618	0.0096238	526	100602	4627	0.00522852	0.00568081	0
Hoxb7	14	2286	618	0.00612423	280	100602	4627	0.00278324	0.00588303	0
Foxj1_2	46	2286	618	0.0201225	1364	100602	4627	0.0135584	0.00655955	0
Sox_18	36	2286	618	0.015748	1015	100602	4627	0.0100893	0.00727645	0
TATA_known3	18	2286	618	0.00787402	411	100602	4627	0.00408541	0.00748027	0
Nkx6-1_3	21	2286	618	0.00918635	509	100602	4627	0.00505954	0.0078127	0
CHD2_disc1	4	2286	618	0.00174978	35	100602	4627	0.000347906	0.00888676	0
Pou3f4	29	2286	618	0.0126859	792	100602	4627	0.00787261	0.0100029	0
HNF1_5	20	2286	618	0.00874891	489	100602	4627	0.00486074	0.0100918	0
Foxi1	42	2286	618	0.0183727	1255	100602	4627	0.0124749	0.0101753	0
RREB-1_2	55	2286	618	0.0240595	1736	100602	4627	0.0172561	0.010418	0
Irf_known9	45	2286	618	0.019685	1372	100602	4627	0.0136379	0.0111296	0
Hoxb3	15	2286	618	0.00656168	334	100602	4627	0.00332001	0.011183	0
Pbx-1_4	20	2286	618	0.00874891	496	100602	4627	0.00493032	0.0116036	0
NF-Y_known2	11	2286	618	0.0048119	216	100602	4627	0.00214707	0.0120157	0
Barx1	15	2286	618	0.00656168	340	100602	4627	0.00337965	0.0129302	0
RORalpha1_2	13	2286	618	0.00568679	279	100602	4627	0.0027733	0.013233	0
Pax-5_known2	14	2286	618	0.00612423	310	100602	4627	0.00308145	0.0133154	0
CHX10	9	2286	618	0.00393701	164	100602	4627	0.00163019	0.0142074	0
Pou2f2_known4	26	2286	618	0.0113736	716	100602	4627	0.00711715	0.0154644	0
Prrx1	14	2286	618	0.00612423	319	100602	4627	0.00317091	0.0165746	0
Pou5f1_disc2	16	2286	618	0.00699913	384	100602	4627	0.00381702	0.0169837	0
GATA_disc3	29	2286	618	0.0126859	828	100602	4627	0.00823045	0.0170525	0
PLAG1	24	2286	618	0.0104987	654	100602	4627	0.00650086	0.0173605	0
Prrx2_1	18	2286	618	0.00787402	451	100602	4627	0.00448301	0.0175024	0
Foxj2_1	57	2286	618	0.0249344	1865	100602	4627	0.0185384	0.0175134	0
Nkx6-1_2	21	2286	618	0.00918635	555	100602	4627	0.00551679	0.0185492	0
Sox_5	30	2286	618	0.0131234	870	100602	4627	0.00864794	0.0186279	0
Pou4f3	23	2286	618	0.0100612	632	100602	4627	0.00628218	0.0212101	0
HMG-IY_1	9	2286	618	0.00393701	176	100602	4627	0.00174947	0.021238	0
Esx1	14	2286	618	0.00612423	330	100602	4627	0.00328025	0.0213462	0
Foxo_3	50	2286	618	0.0218723	1630	100602	4627	0.0162025	0.0233259	0
TATA_known1	69	2286	618	0.0301837	2370	100602	4627	0.0235582	0.0249842	0
RREB-1_1	33	2286	618	0.0144357	1008	100602	4627	0.0100197	0.0269325	0
Ik-2_2	13	2286	618	0.00568679	309	100602	4627	0.00307151	0.0273653	0
Msx2	11	2286	618	0.0048119	246	100602	4627	0.00244528	0.0277462	0
AFP1	15	2286	618	0.00656168	376	100602	4627	0.0037375	0.0282424	0
Gbx2	8	2286	618	0.00349956	156	100602	4627	0.00155066	0.0283977	0
CEBPB_known2	13	2286	618	0.00568679	311	100602	4627	0.00309139	0.0285949	0
Sox_19	39	2286	618	0.0170604	1236	100602	4627	0.012286	0.0286233	0
Lhx4	13	2286	618	0.00568679	312	100602	4627	0.00310133	0.0292245	0
Hoxc6	18	2286	618	0.00787402	480	100602	4627	0.00477128	0.0297142	0
TCF4_disc2	11	2286	618	0.0048119	249	100602	4627	0.0024751	0.0298847	0
Hlxb9	8	2286	618	0.00349956	158	100602	4627	0.00157055	0.0302649	0
Znf143_disc3	41	2286	618	0.0179353	1318	100602	4627	0.0131011	0.030705	0
Nrf-2_3	13	2286	618	0.00568679	315	100602	4627	0.00313115	0.031174	0
Pax-6_2	16	2286	618	0.00699913	415	100602	4627	0.00412517	0.0313649	0
Rad21_disc1	19	2286	618	0.00831146	519	100602	4627	0.00515894	0.0320366	0
EBF_known3	16	2286	618	0.00699913	418	100602	4627	0.00415499	0.0331251	0
Hoxd8	30	2286	618	0.0131234	916	100602	4627	0.00910519	0.0333679	0
HDAC2_disc2	28	2286	618	0.0122485	843	100602	4627	0.00837956	0.0334424	0
TEF	23	2286	618	0.0100612	670	100602	4627	0.00665991	0.0370515	0
CACD_2	29	2286	618	0.0126859	889	100602	4627	0.0088368	0.0374515	0
Nkx6-2	17	2286	618	0.00743657	460	100602	4627	0.00457247	0.0379078	0
Mrg1::Hoxa9_2	10	2286	618	0.00437445	229	100602	4627	0.0022763	0.0396442	0
Hoxb4	15	2286	618	0.00656168	395	100602	4627	0.00392636	0.0403683	0
ZBTB33_disc1	3	2286	618	0.00131234	33	100602	4627	0.000328025	0.0404604	0
AP-1_disc1	7	2286	618	0.00306212	138	100602	4627	0.00137174	0.0407129	0
STAT_known14	9	2286	618	0.00393701	199	100602	4627	0.00197809	0.0411193	0
Pou2f2_known2	80	2286	618	0.0349956	2876	100602	4627	0.0285879	0.0411397	0
Dbx2	24	2286	618	0.0104987	715	100602	4627	0.00710721	0.0417299	0
ZBTB33_disc3	5	2286	618	0.00218723	83	100602	4627	0.000825033	0.0428855	0
STAT_disc4	12	2286	618	0.00524934	298	100602	4627	0.00296217	0.0434457	0
Pax-6_3	21	2286	618	0.00918635	610	100602	4627	0.0060635	0.0435536	0
Pax-4_3	15	2286	618	0.00656168	403	100602	4627	0.00400588	0.0464488	0
Pax-6_1	13	2286	618	0.00568679	336	100602	4627	0.00333989	0.0475168	0
Hoxa3_2	10	2286	618	0.00437445	238	100602	4627	0.00236576	0.048943	0
Ncx_1	7	2286	618	0.00306212	144	100602	4627	0.00143138	0.0490173	0
AP-3	11	2286	618	0.0048119	271	100602	4627	0.00269378	0.0492575	0
