## Supplemental Table 3 for "Common genetic variation impacts stress response in the brain"

### Sheet: Sheet1
eGene	SNP	rsid_hg37	gRNA_Position	Strand	Sequence	Direction	PAM	Efficiency	Specificity	Gene_Start	Type	Distance_from_TSS
AP000688.14	21:37366389:A:T	rs34327189	37366392	-	taAGTCGGAATGGTGTGAGT	F	TGG		81.8	37441940	Brain_MeA	75548
AP000688.14	21:37484942:C:A	rs2835278	37484942	+	GGGTCGAGTTGCCCTTTCAT	F	AGG		81.1	37441940	iGABA	-43002
ARL8A	1:201955614:G:A	rs11586632	201955614	+	gattgggattatgggttttg	F	AGG	39.7	58.6	202102532	Brain_dACC	146918
ARL8A	1:201955614:G:A	rs11586632	201955617	+	catgattagattgggattat	F	GGG	28.2	71.8	202102532	Brain_dACC	146915
ASB2	14:95329351:C:T	rs1243543	95329345	-	gactacaggcgcacgccact	F	AGG	52	93.9	94400499	Brain_MeA	-928846
ASB2	14:95329007:C:G	rs76049595	95329005	-	ctttgggaggcctagggggg	F	TGG	31.9	62.7	94400499	iGABA	-928506
C1orf123	1:54581869:T:C	rs13373789	54581880	+	gtcgtcttgaagatcgaatg	F	AGG	68	92.2	53679771	Brain_MeA	-902109
C1orf123	1:54314924:A:C	rs11206224	54314923	-	aatttatctatggggtaccg	F	GGG	73.4	91.4	53679771	iGABA	-635152
CABIN1	22:24068888:C:T	rs9624312	24068887	-	gcactttggggggccgaggt	F	GGG	61	44.1	24407642	Brain_dACC	338755
CABIN1	22:23931022:A:G	rs140176	23931019	+	catatggagaaggggactgt	F	AGG		56.1	24407642	iGABA	476623
CCDC94	19:3435254:T:C	rs2072349	3435244	-	CCCGCCACGGTGACTCAGAC	F	CGG	51.2	77.9	4247076	Brain_MeA	811832
CCDC94	19:3652680:A:G	rs12608939	3652682	+	CGCTAACACGGAGCCAACGC	F	AGG	54.5	96.1	4247076	iGABA	594394
CCNF	16:1532603:T:G	rs35373090	1532603	-	AGCAGCCTGTAGACCCAAAC	F	TGG	41.3	72.3	2479395	Brain_DLPFC	946792
CCNF	16:1533554:C:G	rs35064326	1533555	+	tagacatgggccgggccttg	F	GGG	51.7	71	2479395	NGN2	945840
CD33	19:52139927:C:A	rs7248691	52139936	-	AGATATATCTTAAGAGGATG	F	TGG	47.7	58.6	51728320	Brain_DLPFC	-411616
CD33	19:52139885:C:A	rs73562893	52139888	-	AGTCACTGTGAGAGTGACAG	F	GGG		47	51728320	NGN2	-411568
COX15	10:101587931:C:T	rs2002042	101587934	-	AGGATTCTTCAAAGGAGAAG	F	TGG		36.4	101471601	Brain_BA	-116333
COX15	10:101581987:C:A	rs9633711	101581981	-	cttgatgattgtatcaacgg	F	TGG	69.7	89.3	101471601	iGABA	-110380
CTU2	16:88731030:G:T	rs4782398	88731028	+	aCTCAGATTTCGGAAAATAG	F	GGG		61.4	88772871	Brain_BA	41843
CTU2	16:88835579:C:T	rs2341002	88835603	-	gcctttagggtatgtgtacg	F	AGG		86.2	88772871	NGN2	-62732
CYP27A1	2:220199185:C:T	rs35242473	220199174	-	GTGTCGGATCCTCCTAACAT	F	TGG	52.1	91.3	219646472	Brain_dACC	-552702
CYP27A1	2:220151858:T:C	rs6436131	220151856	-	TGCTAGGGAAAGCCAGTTGT	F	AGG	46.1	62.5	219646472	NGN2	-505384
DSC1	18:28175303:G:A	rs1842032	28175317	+	AATGAAATTAAGAAAACCCC	F	AGG		38.2	28709199	Brain_BA	533882
DSC1	18:28460682:T:A	rs72930853	28460665	-	CTTGCACAGAAGCAGAAATC	F	TGG	45.1	47.1	28709199	iGABA	248534
DSC2	18:28494457:T:G	rs3910340	28494455	-	TAAAGCAGTCAAGCCCAGCG	F	GGG	70.8	68.9	28645940	NGN2	151485
EPS8L1	19:56368160:A:G	rs62128164	56368171	+	acaggcatgaaccactgccc	F	CGG	61.1	45.2	55583388	Brain_dACC	-784783
EPS8L1	19:56099951:G:A	rs7251733	56099951	-	gactggacaagttaagcggg	F	AGG	61.6	89.7	55583388	iGABA	-516563
FAM72A	1:205748705:C:A	rs73080372	205748697	-	aTGCTACAGGTGACCAATAA	F	AGG	34.6	71.3	206136916	Brain_MeA	388219
FAM72A	1:205739200:C:T	rs16856287	205739205	-	TCAGCCCTCAATTTGTGATC	F	CGG	45.9	79.2	206136916	NGN2	397711
FAN1	15:31326607:A:G	rs28668219	31326605	-	gcacctgcagcagatggggt	F	GGG	58.7	54.7	31196055	Brain_BA	-130550
FAN1	15:31347871:T:C	rs4779813	31347883	+	GCCCATCAGCCCTCTCCAGT	F	CGG	57	54.6	31196055	NGN2	-151828
FBXW8	12:116420448:T:C	rs56159580	116420472	+	CACGAACATGAAAAACAAAA	F	CGG		34.6	117348761	Brain_MeA	928289
FBXW8	12:116788372:A:G	rs1567910	116788364	-	ATGACATGTCTGCAAATACT	F	TGG	56.6	53.9	117348761	iGABA	560397
FFAR4	10:94403598:A:T	rs7088685	94403582	+	gaaatttttaattgcatatg	F	TGG	47.6	40.4	95326422	Brain_BA	922840
FFAR4	10:94416401:C:T	rs11597699	94416411	+	agaaagccatgcacagtccc	F	AGG	48.5	51.5	95326422	NGN2	910011
GRIN2A	16:10950242:C:T	rs116718585	10950244	-	aaaaagttagcgaggcttgg	F	TGG		75.8	9852376	Brain_BA	-1097868
GRIN2A	16:10929358:A:G	rs10048098	10929364	+	TTGAGATCCCCACTGCCTTG	F	TGG	54.5	60.4	9852376	NGN2	-1076988
GTF3C4	9:136105687:A:G	rs4962110	136105663	-	catgtatgtgtgcatgtgta	F	TGG		22.2	135545422	Brain_dACC	-560241
GTF3C4	9:136081466:C:T	rs6597609	136081465	-	ggtctggggctccgcgctct	F	GGG	34.9	73.5	135545422	NGN2	-536043
HCST	19:36666803:C:T	rs10420462	36666803	-	caaaaattagccaggcgtgg	F	TGG	61.9	64.3	36393382	Brain_dACC	-273421
HCST	19:36757407:A:C	rs4805167	36757410	-	gcgcgcttgcggcggcgggt	F	GGG		79.9	36393382	iGABA	-364028
HMX1	4:7939199:G:A	rs62290602	7939199	-	caaTGTACTGGGTCTACGTC	F	CGG	52.6	92.4	8847802	Brain_DLPFC	908603
HMX1	4:7975579:G:C	rs28608482	7975587	+	ggctgtggggcccagttgtt	F	TGG	26	69.2	8847802	NGN2	872215
HSF5	17:57538281:G:A	rs4968367	57538306	+	TAACACTTCCACAGTTCACC	F	TGG		70.1	56497528	Brain_dACC	-1040778
HSF5	17:57561147:G:A	rs9916216	57561161	+	caggagaatcgcttgaaccc	F	AGG		50.9	56497528	iGABA	-1063633
HTR3B	11:113289862:A:G	rs78044862	113289865	+	TCCTGCTCTGGCCCAGGCTC	F	TGG	30.3	36.2	113775399	Brain_BA	485534
HTR3B	11:113506081:G:A	rs1509514	113506084	+	GGTAGGTTGGCCACGAAGCC	F	AGG	48.2	80	113775399	NGN2	269315
IFI27	14:93788740:T:C	rs12435488	93788739	+	cctaaagtgttgggattata	F	GGG		69.9	94571182	Brain_MeA	782443
IFI27	14:94051170:C:G	rs1242889	94051173	+	tcttagcttcctgactagct	F	GGG	42.8	72.8	94571182	iGABA	520009
IL1R1	2:101858680:A:C	rs1192804	101858672	-	ttgagccattcctggatcgc	F	TGG	48.7	88.6	102681004	Brain_MeA	822332
IL1R1	2:102053521:C:A	rs2310112	102053514	-	TCAGGAAAAGACATCATGAC	F	AGG	57.7	60.1	102681004	iGABA	627490
KIDINS220	2:9753420:T:A	rs74496323	9753429	+	TTTTGAGATTTAAGTCTAAA	F	AGG	30.2	48.9	8865408	Brain_BA	-888021
KIDINS220	2:9958771:C:T	rs4533450	9958769	+	tattttcagaatatgttagc	F	AGG		53.5	8865408	iGABA	-1093361
KLHL1	13:70608310:T:G	rs11838650	70608285	-	TTGAGTTATTAATGAATTCA	F	TGG	39.3	41.2	70274726	Brain_MeA	-333559
KLHL1	13:70648143:A:C	rs76830026	70648143	+	ttttgtatttttactagaga	F	TGG		26.6	70274726	NGN2	-373417
LINC00324	17:7889280:C:T	rs4792060	7889277	+	gagactgagaggcaggagga	F	CGG		26.9	8123960	Brain_DLPFC	234683
LINC00324	17:8120623:A:T	rs4792594	8120623	-	GTGCCTTTAAAGTGTATTCC	F	TGG	33.9	71.5	8123960	iGABA	3337
LPIN2	18:2847744:C:T	rs2289686	2847743	-	AACAATGAGGCCAGGGGAGA	F	GGG	41.4	41.6	2916992	Brain_BA	69249
LPIN2	18:2825583:C:T	rs551139	2825577	-	aaagaaatacgaaactcaaa	F	TGG	44.9	28.5	2916992	iGABA	91415
MADCAM1	19:1490888:T:C	rs791471	1490886	-	CGTgggggggcggaaccggg	F	GGG	46.3	70.6	489176	Brain_DLPFC	-1001710
MADCAM1	19:1326115:A:C	rs113981397	1326120	+	cacagtggctcaaacccgct	F	GGG	56.7	84.9	489176	iGABA	-836944
MSH2	2:47192156:G:A	rs11125106	47192154	-	GTTCATGTGCACCACGGTCA	F	GGG	65.1	83.6	47630108	Brain_dACC	437954
MSH2	2:47200025:G:A	rs735888	47200029	-	cactatattttggtcatctc	F	CGG		64	47630108	NGN2	430079
MYL7	7:44640061:T:C	rs79653076	44640058	+	acaaatggtgctggaacaat	F	TGG		51.7	44178463	Brain_dACC	-461595
MYL7	7:44728688:G:C	rs12674292	44728687	+	tccttttcgggtatatacgt	F	AGG		92.4	44178463	NGN2	-550224
NTSR1	20:62141970:C:T	rs1741606	62141958	-	gcaagtcacagaactgacaa	F	AGG		60.3	61340189	Brain_dACC	-801769
NTSR1	20:62137463:G:A	rs1619011	62137465	+	AGCAGCTACTCCCCCGCAAC	F	TGG	38	89.6	61340189	NGN2	-797276
OTUD7A	15:31977759:G:A	rs11071279	31977765	+	gctactagggaggctgaggc	F	AGG	48.7	34.5	31775329	Brain_BA	-202436
OTUD7A	15:31972896:A:G	rs12905690	31972893	-	TCTTATTTAATAGTTTCAGT	F	AGG	56.3	42.4	31775329	iGABA	-197564
PCAT6	1:203273366:A:G	rs4971234	203273353	+	GAGCAGGATGGAAAGACAGG	F	AGG		32.5	202780082	Brain_BA	-493271
PCAT6	1:203301795:C:T	rs6671900	203301792	-	ccaggctggtctcgaactcc	F	TGG	42.7	38.7	202780082	NGN2	-521710
PCDHA10	5:140351845:C:T	rs155805	140351837	-	actcaggaggctgatgtgtg	F	AGG	63.1	53.6	140235595	Brain_dACC	-116242
PCDHA10	5:139836925:A:C	rs149553994	139836925	-	tacccagtaatgggattgct	F	GGG	57.3	60.2	140235595	NGN2	398670
PLIN3	19:4670506:T:C	rs2074966	4670508	+	gggggcgggactttgtcgag	F	GGG	49.6	87.5	4838353	Brain_BA	167845
PLIN3	19:4780410:G:A	rs118147682	4780410	-	TCAGACAGCATTTTggctgg	F	GGG	53.1	55.5	4838353	NGN2	57943
PRKCQ	10:6163514:G:A	rs11256878	6163516	+	cccagcactttgggaagccg	F	AGG	57	54.8	6469105	Brain_MeA	305589
PRKCQ	10:6155870:T:C	rs2274357	6155879	+	ACTAACTTTTGGGTACTTTG	F	GGG	55.9	59.9	6469105	NGN2	313226
PTAFR	1:27489958:T:C	rs34783584	27489956	-	AGCTATcagcctggagaact	F	GGG	50.8	61.4	28473677	Brain_BA	983721
PTAFR	1:27647082:T:C	rs4970518	27647076	-	TAAAGACCTCAGAGATTCGC	F	AGG	50.1	79.6	28473677	iGABA	826601
PTGS1	9:124869347:C:T	rs10985530	124869347	-	GTTCGCCCCTTAAACCGAGA	F	AGG	63.6	94.5	125132824	Brain_MeA	263477
PTGS1	9:124949356:G:T	rs883401	124949353	-	ctcacttcaggccccagccc	F	TGG	39	40.7	125132824	iGABA	183471
PYY2	17:27457181:T:C	rs3890060	27457174	-	taggcacacaccatcaagcc	F	TGG	56.8	69.5	26553589	Brain_MeA	-903585
PYY2	17:27477038:G:A	rs12949480	27477034	-	gctgtggctgacccttaagc	F	TGG	53.4	72.6	26553589	iGABA	-923445
RIN1	11:66420518:T:C	rs79106199	66420513	-	CAGGCACACACAACCCTCAA	F	TGG	56.5	59.7	66097713	Brain_BA	-322800
RIN1	11:65580638:T:G	rs12576996	65580631	+	TCAGACTGATTTCAAAAGAC	F	AGG	55.7	53.4	66097713	iGABA	517082
RPGRIP1	14:21510926:A:G	rs78200201	21510939	+	CAGAAATACAAGATGAGAGA	F	TGG		34.3	21756098	Brain_MeA	245159
RPGRIP1	14:21510244:T:A	rs3748352	21510250	+	ATTGATTTCAGTTGACACCT	F	GGG	61.8	66.5	21756098	iGABA	245848
SDF4	1:1144196:T:C	rs3753350	1144198	-	GCCCGCAGGTCGACGGCTAT	F	GGG		97.3	1152288	Brain_BA	8090
SDF4	1:1168180:G:C	rs12085009	1168180	-	ggcggcggcgcgcgggctcg	F	CGG	30.2	55.7	1152288	iGABA	-15892
SEBOX	17:27456255:G:C	rs11080078	27456264	+	AGCACTGAGGAGCCCAGCAC	F	GGG	58	48.2	26691290	Brain_DLPFC	-764974
SEBOX	17:27622518:T:C	rs797974	27622518	-	agagacagaaaacagaacag	F	TGG	73.6	35.1	26691290	NGN2	-931228
SH3BP1	22:37307248:G:A	rs5756399	37307243	+	ttacaatagagaaacttgat	F	TGG	49	54.6	38030661	Brain_MeA	723418
SH3BP1	22:37296931:G:A	rs735563	37296932	-	GGGGTTGGAGGCTCTGCCCT	F	AGG		47.5	38030661	iGABA	733729
SLC25A19	17:74125239:G:A	rs1966773	74125241	-	ttgtatttttagtagagacg	F	GGG		10.9	73269073	Brain_DLPFC	-856168
SLC25A19	17:74119615:A:C	rs2084664	74119611	-	aaaaaattaaccttgcgtgg	F	TGG	65.4	78	73269073	NGN2	-850538
SLC25A22	11:535777:G:T	rs8176332	535778	-	AGCAACCCCGAGCTCGGCTC	F	CGG		85.1	790475	Brain_dACC	254697
SLC25A22	11:553866:G:A	rs12792519	553864	+	CCCCAAGGACCACTGCCTCG	F	GGG		71.6	790475	NGN2	236611
SLC45A4	8:142599901:G:A	rs57148782	142599924	+	gtgtgtgtgtgCCAGAGAGA	F	AGG		23.3	142217265	Brain_dACC	-382659
SLC45A4	8:142609665:G:A	rs307401	142609660	-	GTCTGCATGTTCGACCTTGA	F	AGG	45.7	84.5	142217265	iGABA	-392395
SLC6A11	3:9946287:T:G	rs279585	9946277	-	tttcacaatgttgtccagac	F	TGG	46.3	62.5	10857885	Brain_BA	911608
SLC6A11	3:10307772:T:A	rs73030434	10307771	-	aaagcaaattaaataagcat	F	TGG	57.5	35.9	10857885	iGABA	550114
SNAI1	20:48103201:T:C	rs6012677	48103204	+	GATGAGGTTAtttatagatg	F	TGG	55.9	56	48599536	Brain_MeA	496332
SNAI1	20:48090779:G:A	rs6125656	48090779	-	AAGAAGTGAAGTAAAATAAA	F	TGG	27.4	29.8	48599536	NGN2	508757
SNORA25	13:34157288:A:C	rs9597687								34674848	Brain_dACC	34674848
SNORA25	13:34673955:T:C	rs2026687	34673971	+	ATGTAAAAATGCTCACTACT	F	AGG	48.6	61.8	34674848	iGABA	877
STMN4	8:26586772:G:A	rs34099297	26586786	-	ACTGTGATTAATACTATGAA	F	TGG		50.3	27092840	Brain_dACC	506054
STMN4	8:26322970:T:C	rs167871	26322971	+	TGGTCCCTCTGACTATTAAG	F	AGG	53.5	80.5	27092840	iGABA	769869
STX8	17:9361498:G:A	rs62063655	9361507	+	ggagtctcgctctgtcgtcc	F	AGG	44.8	75.2	9153789	Brain_BA	-207718
STX8	17:9721651:T:A	rs35859443	9721669	+	gttttgttttgtttttgaga	F	TGG	52	9.9	9153789	NGN2	-567880
TICAM1	19:4304498:A:G	rs11671916	4304499	-	GGCTCACTGGGCGGTGTTGG	F	TGG		69	4815944	Brain_dACC	511445
TICAM1	19:4312103:C:A	rs3745989	4312104	-	CTGATGGCGAGACGGGAGGC	F	TGG		62.3	4815944	NGN2	503840
TMED3	15:79682598:A:C	rs12906993								79603404	Brain_DLPFC
TMED3	15:79619059:G:A	rs7164932	79619065	+	cacaaggtgatggtattagg	F	AGG	65	71.4	79603404	NGN2	-15661
TSSK6	19:19406869:T:C	rs12979148	19406872	+	atgactcttgcctataatcc	F	CGG	56.5	55.5	19623222	Brain_BA	216350
TSSK6	19:19845112:C:A	rs423052	19845108	-	ctgggaggcagaggttgcgg	F	TGG	54.7	58.7	19623222	NGN2	-221886
TUBB1	20:57148741:C:A	rs34342567	57148736	-	ACAGCGGAAGTGGTCACTGC	F	AGG	53.1	72.5	57594309	Brain_BA	445573
TUBB1	20:57156033:G:A	rs34437445	57156027	-	gcactctgcacccatgagat	F	TGG	47.6	75.2	57594309	iGABA	438282
TYSND1	10:72009911:C:T	rs2394679	72009903	-	tgaggtgcgtagatcacctg	F	AGG	67.7	81.2	71897737	Brain_DLPFC	-112166
TYSND1	10:71907200:T:G	rs7087051	71907197	-	actatttgagacaagttgta	F	TGG	43.6	63.9	71897737	NGN2	-9460
UBE2N	12:94172034:T:G	rs1493850	94172026	-	TTCTTGGAAAGGTTTAAAAG	F	TGG	60.1	31.7	93799449	Brain_MeA	-372577
UBE2N	12:94170518:G:A	rs6538453	94170518	+	cagtaataaagactacagtg	F	TGG			93799449	iGABA	-371069
VIT	2:37909597:T:G	rs6706268	37909599	+	TTATGTCTGCGGGAGTCTCA	F	TGG	51.9	78.2	36923833	Brain_MeA	-985766
VIT	2:37891889:G:C	rs4670755	37891901	+	ggcaggcaCTTGCGTCAATc	F	AGG	42.4	93.1	36923833	NGN2	-968068
VPS25	17:39953112:C:T	rs35685975	39953117	-	gaggcggagtttgcagtgag	F	CGG	67.3	48.7	40925454	Brain_dACC	972337
VPS25	17:40911004:C:T	rs59795094	40911013	+	tcttccaccgcactccaatg	F	TGG	61.5	83.9	40925454	iGABA	14441
ZNF195	11:3223297:C:A	rs11025909	3223299	-	GAGGCTGGGAGGGACGCCGA	F	TGG		70	3360491	Brain_dACC	137192
ZNF195	11:3167292:G:T	rs11025605	3167295	+	CAAGCCAGACCCAGGGGCCT	F	TGG	32.5	42.3	3360491	iGABA	193196
ZNF774	15:91537070:T:C	rs12101952	91537071	+	tgtaatcccaacactttggg	F	AGG	63.1	26.1	90895477	Brain_DLPFC	-641594
ZNF774	15:91509734:A:G	rs14280	91509744	+	TACATGCATACCCCCAACAA	F	AGG	60.3	70.6	90895477	NGN2	-614267
SCRAMBLE_fwd					GCACTCACATCGCTACATCA	F
SCRAMBLE_rev					TGATGTAGCGATGTGAGTGC	R
